# How clinically relevant are prostate cancer cell lines? A comprehensive characterisation and multiomics comparison

**DOI:** 10.1101/2024.03.20.585982

**Authors:** Zahra Ahmed, Warda Mosabbir, Devansh Tandon, Snehal Pinto Pereira, Umber Cheema, Marilena Loizidou, John Withington, Caroline Moore, Uzoamaka Okoli, Susan Heavey

## Abstract

Cell line experiments arguably remain the most used tool in preclinical cancer research, despite their limitations. With almost 95% drugs entering human trials failing, and up to 90% preclinical research failing before even being tested in humans, we must shift the pre-clinical paradigm. A range of in silico, in vitro, in vivo and ex vivo approaches are gaining popularity, with the aim of potentially replacing cell line use. However, we cannot ignore the plethora of historical data from cell lines, nor write off their future use– especially within advanced bioengineered models. Therefore, we must question if and how cell lines hold clinical relevance. This study evaluates the clinical characteristics of 46 prostate cancer cell lines against worldwide data and investigates the biological features of seven cell lines in depth, comparing them to over 10,000 well characterised human cases from 24 studies in nine countries. Clinical features compared included age, ethnicity, Gleason grade, cancer type, treatment history and multiomics variables included mutations, copy number alterations, structural variants, microsatellite instability, mRNA and protein expression, and tumour mutational burden. We found that the most used cell lines accurately represent a minute proportion of prostate cancer patients. Furthermore, we recommend a pipeline for tailoring selection of clinically relevant cell lines with the ultimate aim of increasing the scientific methodology behind choosing a cell line.
