## Supplementary FIle 2 for "How clinically relevant are prostate cancer cell lines? A comprehensive characterisation and multiomics comparison"

### Sheet: Sheet1
Study ID	Patient ID	Metastatic Site	Androgen Deprivation Therapy (ADT)	Disease Extent	Neoplasm American Joint Committee on Cancer Clinical Primary Tumor T Stage	American Joint Committee on Cancer Tumor Stage Code	Smoking	Chemo Regimen Category	Off ARSI	Taxane Exposure Status	Primary Lymph Node Presentation Assessment Ind-3	Patient Primary Tumor Site	Primary Therapy Outcome Success Type	Tumor Level
prad_p1000	01-087MM_BONE	Bone
prad_p1000	06-134H1_LN	Lymph Node
prad_su2c_2019	5115022							Standard of care enzalutamide		Exposed
prad_p1000	MO_1012	Subcutaneous nodule
prad_su2c_2019	6115012							Other: Taxol		Exposed
prad_su2c_2019	5115026							Trial 1 abiraterone +/- ABT888 (+ABT)		Naive
prad_su2c_2019	5115073							Standard of care enzalutamide		Exposed
prad_su2c_2019	5115196							Standard of care abiraterone		Naive
prad_su2c_2019	5115187							Trial 1 abiraterone +/- ABT888 (+ABT)		Exposed
prad_su2c_2019	5115260							Standard of care abiraterone	0	Naive
prad_p1000	MO_1410	Liver
prad_su2c_2019	5115359							Standard of care abiraterone	1	Naive
prad_p1000	MO_1447	Lymph Node
prad_su2c_2019	5115408							Trial 1 abiraterone +/- ABT888 (+ABT)		Naive
prad_su2c_2019	5115614							Standard of care abiraterone		Naive
prad_su2c_2019	5115608							Other: DLL4/VEGF antibody OMP-305B83		Exposed
prad_su2c_2019	5115613							Standard of care abiraterone		Naive
prad_su2c_2019	5115615							Standard of care abiraterone	1	Naive
prad_su2c_2019	5115648							Standard of care abiraterone		Exposed
prad_msk_stopsack_2021	P-0000755			Metastatic castration-resistant			Former
prad_msk_stopsack_2021	P-0001426			Metastatic hormone-sensitive			Never
prad_pik3r1_msk_2021	P-0001426	Lymph Node
prad_cdk12_mskcc_2020	P-0001426	Lymph Node
prad_mcspc_mskcc_2020	P-0001426		No	Metastatic hormone-sensitive
prad_msk_stopsack_2021	P-0001446			Metastatic castration-resistant			Former
prad_mskcc_2017	P-0001446	Other Soft Tissue
prad_cdk12_mskcc_2020	P-0001446	Kidney
prad_mskcc_2017	P-0003033	Liver
prad_cdk12_mskcc_2020	P-0003450	Retroperitoneum
prad_msk_stopsack_2021	P-0003450			Metastatic castration-resistant			Former
prad_mskcc_2017	P-0003468	Lymph Node
prad_mskcc_2017	P-0003468	Lymph Node
prad_mskcc_2017	P-0003535	Liver
prad_msk_stopsack_2021	P-0003597			Localized			Former
prad_mskcc_2017	P-0003665	Lymph Node
prad_mskcc_2017	P-0004312	Other Soft Tissue
prad_msk_stopsack_2021	P-0004387			Regional nodes			Former
prad_msk_stopsack_2021	P-0004474			Localized			Never
prad_msk_stopsack_2021	P-0004910			Metastatic castration-resistant			Never
prad_msk_stopsack_2021	P-0005216			Metastatic castration-resistant			Former
prad_cdk12_mskcc_2020	P-0005216	Lung
prad_mskcc_2017	P-0007043	Other Soft Tissue
prad_mcspc_mskcc_2020	P-0007930		No	Metastatic hormone-sensitive
prad_msk_stopsack_2021	P-0008048			Metastatic castration-resistant			Never
prad_cdk12_mskcc_2020	P-0008048	Bone
prad_pik3r1_msk_2021	P-0008048	Bone
prad_msk_stopsack_2021	P-0008461			Metastatic castration-resistant			Never
prad_pik3r1_msk_2021	P-0008461	Retroperitoneum
prad_cdk12_mskcc_2020	P-0008461	Retroperitoneum
prad_msk_stopsack_2021	P-0008682			Metastatic hormone-sensitive			Never
prad_mcspc_mskcc_2020	P-0008682		No	Metastatic hormone-sensitive
prad_mcspc_mskcc_2020	P-0009006		Yes	Metastatic hormone-sensitive
prad_msk_stopsack_2021	P-0009892			Localized			Never
prad_msk_stopsack_2021	P-0010240			Metastatic hormone-sensitive			Former
prad_cdk12_mskcc_2020	P-0010240	Lymph Node
prad_pik3r1_msk_2021	P-0010240	Lymph Node
prad_msk_stopsack_2021	P-0010382			Metastatic castration-resistant			Never
prad_msk_stopsack_2021	P-0010529			Metastatic hormone-sensitive			Current
prad_cdk12_mskcc_2020	P-0010529	Bladder
prad_mcspc_mskcc_2020	P-0010529		Yes	Metastatic hormone-sensitive
prad_cdk12_mskcc_2020	P-0012104	Bone
prad_msk_stopsack_2021	P-0013000			Metastatic hormone-sensitive			Never
prad_mcspc_mskcc_2020	P-0013000		Yes	Metastatic hormone-sensitive
prad_cdk12_mskcc_2020	P-0013000	Bone
prad_cdk12_mskcc_2020	P-0015206	Bone
prad_msk_stopsack_2021	P-0015570			Localized			Never
prad_cdk12_mskcc_2020	P-0015628	Liver
prad_msk_stopsack_2021	P-0016538			Metastatic castration-resistant			Never
prad_cdk12_mskcc_2020	P-0016538	Lymph Node
prad_msk_stopsack_2021	P-0017543			Metastatic hormone-sensitive			Never
prad_mcspc_mskcc_2020	P-0017543		No	Metastatic hormone-sensitive
prad_msk_stopsack_2021	P-0018147			Metastatic castration-resistant			Never
prad_cdk12_mskcc_2020	P-0018489	Liver
prad_mcspc_mskcc_2020	P-0018489		No	Metastatic hormone-sensitive
prad_msk_stopsack_2021	P-0018489			Metastatic hormone-sensitive			Former
prad_pik3r1_msk_2021	P-0018489	Liver
prad_msk_stopsack_2021	P-0018607			Metastatic castration-resistant			Former
prad_pik3r1_msk_2021	P-0018607	Bone
prad_cdk12_mskcc_2020	P-0018607	Bone
prad_msk_stopsack_2021	P-0021600			Regional nodes			Never
prad_msk_stopsack_2021	P-0021928			Metastatic castration-resistant			Former
prad_msk_stopsack_2021	P-0022120			Metastatic hormone-sensitive			Never
prad_mcspc_mskcc_2020	P-0022120		No	Metastatic hormone-sensitive
prad_pik3r1_msk_2021	P-0023380	Bladder
prad_msk_stopsack_2021	P-0023405			Localized			Former
prad_msk_stopsack_2021	P-0024219			Localized			Never
prad_msk_stopsack_2021	P-0024650			Metastatic castration-resistant			Never
prad_mcspc_mskcc_2020	P-0024660		Yes	Metastatic hormone-sensitive
prad_msk_stopsack_2021	P-0024660			Metastatic hormone-sensitive			Never
prad_cdk12_mskcc_2020	P-0026409	Bone
prad_mcspc_mskcc_2020	P-0026409		No	Metastatic hormone-sensitive
prad_msk_stopsack_2021	P-0026409			Metastatic hormone-sensitive			Former
prad_mcspc_mskcc_2020	P-0026774		No	Metastatic hormone-sensitive
prad_msk_stopsack_2021	P-0026774			Metastatic hormone-sensitive			Never
prad_pik3r1_msk_2021	P-0026774	Lung
prad_cdk12_mskcc_2020	P-0026774	Lung
prad_msk_stopsack_2021	P-0028587			Metastatic hormone-sensitive			Never
prad_mcspc_mskcc_2020	P-0028587		No	Metastatic hormone-sensitive
prad_msk_stopsack_2021	P-0030628			Metastatic castration-resistant			Former
prad_msk_stopsack_2021	P-0030717			Metastatic castration-resistant			Never
prad_msk_stopsack_2021	P-0031855			Metastatic hormone-sensitive			Never
prad_msk_stopsack_2021	P-0032154			Localized			Current
prad_msk_stopsack_2021	P-0032288			Localized			Never
prad_msk_stopsack_2021	P-0034070			Metastatic hormone-sensitive			Never
prad_msk_stopsack_2021	P-0034845			Localized			Former
prad_msk_stopsack_2021	P-0034876			Localized			Never
prad_msk_stopsack_2021	P-0035133			Localized			Never
prad_msk_stopsack_2021	P-0035426			Regional nodes			Never
prad_msk_stopsack_2021	P-0036805			Metastatic castration-resistant			Never
prad_msk_stopsack_2021	P-0040838			Localized			Former
prad_msk_stopsack_2021	P-0043336			Metastatic hormone-sensitive			Former
prad_msk_stopsack_2021	P-0044915			Regional nodes			Never
prad_msk_stopsack_2021	P-0045357			Metastatic hormone-sensitive			Never
prad_msk_stopsack_2021	P-0046590			Metastatic hormone-sensitive			Current
prad_pik3r1_msk_2021	P-0049144	Lymph Node
prad_msk_stopsack_2021	P-0049144			Metastatic castration-resistant			Never
prad_msk_stopsack_2021	P-0050196			Metastatic castration-resistant			Former
prad_pik3r1_msk_2021	P-0051484	Vertebrate
prad_pik3r1_msk_2021	P-0055314	Bone
prad_pik3r1_msk_2021	P-0056098	Iliac Bone
prad_mskcc	PCA0058				T1C	T2C
prad_mskcc	PCA0080				T1C	T2B
prad_mskcc	PCA0099				T2C	T3A
prad_mskcc	PCA0144				T1C	T2C
prad_mskcc	PCA0173				T1C	T3B
prad_mskcc	PCA0180				T1C	T3A
prad_mskcc	PCA0189				T2B
prad_mskcc	PCA0206				T1C	T4
prad_mskcc	PCA0209				T2C
prad_mskcc	PCA0213					T3C
prad_su2c_2019	1115531							Enzalutamide with CorrelatNaive Assessments		Exposed
prad_su2c_2019	6115593							Standard of care abiraterone		Exposed
prad_su2c_2019	6115219							ARN509		Naive
prad_su2c_2019	1115308							abiraterone+Dutasteride	1	Naive
prad_su2c_2019	1115503							Enzalutamide with CorrelatNaive Assessments		Naive
prad_su2c_2019	1115378							Other: Carbo/Taxol		Naive
prad_su2c_2019	6115114							Standard of care abiraterone	1	Naive
prad_su2c_2019	9115041							Standard of care enzalutamide		Exposed
prad_su2c_2019	9115051							Standard of care abiraterone	1	Naive
prad_su2c_2019	9115051							Standard of care abiraterone		Exposed
prad_p1000	SC_9008	Liver
prad_su2c_2019	9115036							Screen Failure		UNK
prad_su2c_2019	9115047							pharmacodymic abiraterone	1	Naive
prad_su2c_2019	9115050							Standard of care enzalutamide		Naive
prad_su2c_2019	9115050							Standard of care enzalutamide		Naive
prad_su2c_2019	9115052							pharmacodymic abiraterone		Exposed
prad_su2c_2019	9115062							Other: Ketocozole		Naive
prad_su2c_2019	97115005							Standard of care abiraterone		Exposed
prad_su2c_2019	9115065							pharmacodymic abiraterone	1	Naive
prad_su2c_2019	9115065							pharmacodymic abiraterone		Naive
prad_su2c_2019	9115067							pharmacodymic abiraterone	1	Naive
prad_su2c_2019	97115007							Trial 4 post-abiraterone Olaparib		Exposed
prad_p1000	SC_9047	Bone
prad_su2c_2019	97115009							Standard of care abiraterone		Exposed
prad_su2c_2019	9115104							Trial 1 abiraterone +/- ABT888 (+ABT)		Naive
prad_p1000	SC_9054	Lymph node
prad_su2c_2019	9115107							Standard of care abiraterone		Naive
prad_p1000	SC_9058	Lymph node
prad_su2c_2019	97115079							Olaparib		Exposed
prad_su2c_2019	97115147							Trial 4 post-abiraterone Olaparib		Exposed
prad_su2c_2019	9115184							Standard of care abiraterone		Naive
prad_su2c_2019	9115111							Trial 1 abiraterone +/- ABT888 (+ABT)		Naive
prad_su2c_2019	9115181							Trial 1 abiraterone +/- ABT888 (abi only)	1	Naive
prad_su2c_2019	9115325							pharmacodymic abiraterone	1	Naive
prad_su2c_2019	9115339							Standard of care abiraterone	1	Naive
prad_su2c_2019	13115277							Other: Cabo in CRPC		Exposed
prad_su2c_2019	97115281							Trial 4 post-abiraterone Olaparib		Exposed
prad_su2c_2019	97115315							Olaparib		Exposed
prad_su2c_2019	97115335							Trial 4 post-abiraterone Olaparib		Exposed
prad_su2c_2019	97115358							Trial 4 post-abiraterone Olaparib		Exposed
prad_su2c_2019	9115415							pharmacodymic abiraterone		Exposed
prad_su2c_2019	97115376							N/E		UNK
prad_su2c_2019	9115516							Standard of care enzalutamide		Exposed
prad_su2c_2019	9115515							Standard of care enzalutamide		Naive
prad_su2c_2019	9115519							Standard of care enzalutamide		Exposed
prad_p1000	SC_9163	Lymph node
prad_su2c_2019	97115454							Standard of care enzalutamide		Exposed
prad_su2c_2019	9115524							Standard of care enzalutamide	1	Naive
prad_su2c_2019	9115552							pharmacodymic abiraterone	0	Naive
prad_su2c_2019	97115558							Other: Cabazitaxel		Exposed
prad_su2c_2019	97115560							Other: Cabazitaxel		Exposed
prad_su2c_2019	97115561							Standard of care enzalutamide		Exposed
prad_su2c_2019	97115563							Standard of care abiraterone		Exposed
prad_su2c_2019	9115571							pharmacodymic abiraterone		Naive
prad_su2c_2019	9115580							Standard of care abiraterone		Naive
prad_tcga	TCGA-CH-5741					T3b					YES	Overlapping / Multiple Zones
prad_tcga	TCGA-CH-5751					T4					YES	Overlapping / Multiple Zones
prad_tcga	TCGA-CH-5752					T3a					YES	Overlapping / Multiple Zones
prad_tcga	TCGA-CH-5753					T3b					YES	Overlapping / Multiple Zones
prad_tcga	TCGA-CH-5761					T3b					YES	Peripheral Zone
prad_tcga	TCGA-CH-5788					T3b					YES			Base
prad_tcga	TCGA-EJ-5514				T1c	T2c					YES
prad_tcga	TCGA-EJ-5518				T3b	T4						Overlapping / Multiple Zones
prad_tcga	TCGA-EJ-5525				T3a	T2c					YES			Apex|Base
prad_tcga	TCGA-EJ-5526				T1c	T3a					YES			Middle|Base
prad_tcga	TCGA-EJ-7781				T1c	T2c					YES
prad_tcga	TCGA-EJ-7783				T2c	T3a					YES
prad_tcga	TCGA-EJ-7789				T1c	T3a					YES			Base
prad_tcga	TCGA-EJ-8469				T3a	T3a					YES		Partial Remission/Response
prad_tcga	TCGA-EJ-A65D				T3a	T3a					YES		Complete Remission/Response
prad_tcga	TCGA-FC-A4JI				T4	T3a					NO	Central Zone		Apex|Middle|Base
prad_tcga	TCGA-FC-A5OB				T3a	T3b					YES	Overlapping / Multiple Zones		Middle|Base
prad_tcga	TCGA-FC-A8O0				T2c	T3a					YES	Peripheral Zone	Complete Remission/Response	Base
prad_tcga	TCGA-HC-7079				T3a	T3a					YES			Apex|Middle|Base
prad_tcga	TCGA-HC-7081					T3b					NO
prad_tcga	TCGA-HC-7211				T2a	T2c					YES			Apex|Middle|Base
prad_tcga	TCGA-HC-7212					T2a					YES
prad_tcga	TCGA-HC-A6AN				T1c	T3a					YES
prad_tcga	TCGA-HC-A9TH				T1b	T3b					YES		Partial Remission/Response	Apex|Middle|Base
prad_tcga	TCGA-J4-A67S				T2b	T3a					YES	Peripheral Zone		Apex|Middle|Base
prad_tcga	TCGA-J4-A83N				T1c	T2c					NO	Overlapping / Multiple Zones	Complete Remission/Response	Apex|Middle|Base
prad_tcga	TCGA-J9-A52C				T1c	T3b					NO	Overlapping / Multiple Zones		Apex|Middle|Base
prad_tcga	TCGA-J9-A8CL				T3a	T3b					NO	Overlapping / Multiple Zones		Apex|Middle|Base
prad_tcga	TCGA-J9-A8CP				T2a	T3a					NO	Overlapping / Multiple Zones	Complete Remission/Response	Apex|Middle
prad_tcga	TCGA-KC-A7F5				T2c	T2c					YES	Peripheral Zone	Complete Remission/Response	Apex|Middle|Base
prad_tcga	TCGA-KK-A59V				T3a	T3b					YES	Peripheral Zone		Apex|Middle|Base
prad_tcga	TCGA-KK-A6E4				T1c	T2b					YES	Peripheral Zone		Apex|Middle|Base
prad_tcga	TCGA-KK-A8ID				T2b	T3b					YES	Overlapping / Multiple Zones	Complete Remission/Response	Apex|Middle|Base
prad_tcga	TCGA-QU-A6IN				T1c	T2c					YES		Complete Remission/Response	Apex|Middle|Base
prad_tcga	TCGA-VP-A875				T2a	T3a					YES	Overlapping / Multiple Zones	Complete Remission/Response	Apex|Base
prad_tcga	TCGA-XK-AAK1				T1c	T2c					YES		Complete Remission/Response	Apex|Middle|Base
prad_tcga	TCGA-XQ-A8TA				T3a							Peripheral Zone	ProgressNaive Disease
prad_tcga	TCGA-YL-A8SC					T3a					YES	Overlapping / Multiple Zones	Partial Remission/Response	Apex|Middle|Base
prad_tcga	TCGA-ZG-A9M4				T2a	T3b					YES	Overlapping / Multiple Zones	Partial Remission/Response	Apex|Middle|Base
prad_su2c_2019	5115033							Trial 1 abiraterone +/- ABT888 (abi only)		Exposed
prad_p1000	TP_2010	Lymph node
prad_su2c_2019	5115057							Trial 1 abiraterone +/- ABT888 (+ABT)		Exposed
prad_su2c_2019	5115078							Standard of care enzalutamide		Exposed
prad_p1000	TP_2060	Lymph node
prad_su2c_2019	5115276							Trial 1 abiraterone +/- ABT888 (abi only)	1	Naive
prad_su2c_2019	5115410							Trial 1 abiraterone +/- ABT888 (+ABT)		Naive
prad_su2c_2019	5115506							Trial 1 abiraterone +/- ABT888 (+ABT)		Exposed
